# Ribosome profiling at isoform level reveals an evolutionary conserved impact of differential splicing on the proteome

**DOI:** 10.1101/582031

**Authors:** Marina Reixachs-Solé, Jorge Ruiz-Orera, M Mar Albà, Eduardo Eyras

## Abstract

The differential production of transcript isoforms from gene loci is a key cellular mechanism. Yet, its impact in protein production remains an open question. Here, we describe ORQAS (ORF quantification pipeline for alternative splicing), a new pipeline for the translation quantification of individual transcript isoforms using ribosome-protected mRNA fragments (Ribosome profiling). We found evidence of translation for 40-50% of the expressed transcript isoforms in human and mouse, with 53% of the expressed genes having more than one translated isoform in human, 33% in mouse. Differential analysis revealed that about 40% of the splicing changes at RNA level were concordant with changes in translation, with 21.7% of changes at RNA level and 17.8% at translation level conserved between human and mouse. Furthermore, orthologous cassette exons preserving the directionality of the change were conserved between human and mouse and enriched in microexons in a comparison between glia and glioma. ORQAS leverages ribosome profiling to uncover a widespread and evolutionary conserved impact of differential splicing on the translation of isoforms and, in particular, of microexon-containing isoforms. ORQAS is available at https://github.com/comprna/orqas
