## Supplementary Tables for "Ribosome profiling at isoform level reveals an evolutionary conserved impact of differential splicing on the proteome"

### Sheet: Sup Table 1
Supp. Table 1. Information of the samples used in this study.
Dataset	Species	Sample number	GEO accession	Reference
hsa_glia	Homo sapiens	2	GSE51424	Gonzalez et al 2014
hsa_glioma	Homo sapiens	2	GSE51425	Gonzalez et al 2014
mmu_glia	Mus musculus	3	GSE51426	Gonzalez et al 2014
mmu_glioma	Mus musculus	3	GSE51427	Gonzalez et al 2014
mmu_hipp	Mus musculus	3	GSE72064	Cho et al 2015
mmu_ESC	Mus musculus	2	GSE89011	Sugiyama et al 2017

### Sheet: Sup Table 2
Supp. Table 2. Number of expressed (RNA) ORFs, number of predicted translating ORFs, number of cases validated by each method, and total number with any of the validations (and percentages).
Dataset	Total ORFs	Expressed (TPM > 0.1)	Evidence of translation	Evidence of translation (% of the expressed)	Validation with reads in specific-sequence regions	Validation with counts per base in specific ORF regions	Validation with proteomics in specific ORF regions	Validation with isoform conservation	Overall validation	Overall validation (% of the expressed)	Overall validation (% of the translated)
hsa_glia	84024	48967	20785	42.447	6301	6532	NA	9151	11564	23.6159	55.6363
hsa_glioma	84024	50010	20709	41.4097	5723	5892	NA	9014	11138	22.2715	53.7834
mmu_glia	48924	31298	14777	47.2139	7220	7500	6006	9569	11714	37.4273	79.2718
mmu_glioma	48924	31080	13019	41.8887	6432	6450	NA	8724	10473	33.6969	80.444
mmu_hipp	48924	31850	17515	54.9922	9486	9490	6894	10529	13715	43.0612	78.3043
mmu_ESC	48924	30227	14794	48.943	7736	7783	NA	8649	11299	37.3805	76.3756

### Sheet: Supp Table 3
Supp. Table 3. Table with the ORFs with evidence of translation (false positives) among the ones with low RNA expression (average TPM <= 0.1).
Dataset	Lowly expressed ORFs (TPM <= 0.1)	Evidence of translation	Evidence of translation (%)
hsa_glia	18356	177	0.964262
hsa_glioma	17724	126	0.7109
mmu_glia	12415	18	0.144986
mmu_glioma	12190	13	0.106645
mmu_hipp	12052	206	1.70926
mmu_ESC	14415	85	0.589664

### Sheet: Supp Table 4
Supp Table 4. Number of expressed (RNA) ORFs, number of predicted translating ORFs, number of cases validated by each method, and total number with any of the validations for the isoforms that are not singletons (Main and Alternative isoforms).
Dataset	Expressed (TPM > 0.1)*	Translated - Main isoform	Translated - Alternative isoform	Validated - Main isoform	Validated - Alternative isoform
hsa_glia	45034	8357	9814	5174	3866
hsa_glioma	46100	8080	10140	4956	3772
mmu_glia	24154	4928	4849	3921	2850
mmu_glioma	23963	4495	3893	3493	2422
mmu_hipp	24339	5540	6144	4280	3673
mmu_ESC	23627	4809	4872	3667	2588
*Without singletons
